# Enhancer plasticity in endometrial tumorigenesis demarcates non-coding somatic mutations and 3D-genome alterations boosting the oncogenic driver ESR1

**DOI:** 10.1101/2023.07.25.550368

**Authors:** Sebastian Gregoricchio, Aleksandar Kojic, Marlous Hoogstraat, Karianne Schuurman, Suzan Stelloo, Tesa M. Severson, Tracy A. O’Mara, Marjolein Droog, Abhishek A. Singh, Dylan M. Glubb, Lodewyk F.A. Wessels, Michiel Vermeulen, Flora E. van Leeuwen, Wilbert Zwart

## Abstract

The incidence and mortality of Endometrial Cancer (EC) is on the rise. 85% of ECs depend on Estrogen Receptor alpha (ERα) for proliferation, but little is known about its transcriptional regulation in these tumors.

We generated epigenomics, transcriptomics and Hi-C datastreams in healthy and tumor endometrial tissues, identifying robust ERα reprogramming and profound alterations in 3D genome organization that lead to a gain of tumor-specific enhancer activity during EC development. Integration with endometrial cancer risk single-nucleotide polymorphisms, as well as WGS data from primary tumors and metastatic samples revealed a striking enrichment of risk variants and non-coding somatic mutations at tumor-enriched ERα sites. Through machine learning-based predictions and interaction proteomics analyses, we identified an enhancer mutation which alters 3D genome conformation, impairing recruitment of the transcriptional repressor EHMT2/G9a/KMT1C, thereby alleviating transcriptional repression of *ESR1* in EC.

In summary, we identified a complex genomic-epigenomic interplay in EC development and progression, altering 3D genome organization to enhance expression of the critical driver ERα.
