## Supplementary Table 1 for "Enhancer plasticity in endometrial tumorigenesis demarcates non-coding somatic mutations and 3D-genome alterations boosting the oncogenic driver ESR1"

### Sheet: Blad1
Sample_ID	Histological_status	Site	Age	%Tumor	Grade	Figo	Data_generated
H.005.A2	Healthy	Endometrium	70.5618	0	-	-	Hi-C, RNA-seq, 4C-seq
H.069.C2	Healthy	Endometrium	74.1507	0	-	-	Hi-C, RNA-seq, 4C-seq
H.081.A2	Healthy	Endometrium	71.2685	0	-	-	Hi-C, RNA-seq
H1.12	Healthy	Endometrium	70	0	-	-	ERα ChIP-seq, H3K27ac ChIP-seq
H1.147	Healthy	Endometrium	67	0	-	-	ERα ChIP-seq, H3K27ac ChIP-seq
H2.A	Healthy	Endometrium	69.2	0	-	-	ERα ChIP-seq, H3K27ac ChIP-seq
H2.B	Healthy	Endometrium	68	0	-	-	ERα ChIP-seq, H3K27ac ChIP-seq
T.001.A1	Tumor	Endometrium	82.1123	75	I	IIIa	Hi-C, RNA-seq, 4C-seq
T.039.II1	Tumor	Endometrium	75.8932	80	I	IIIc	Hi-C, RNA-seq, 4C-seq
T.081.A1	Tumor	Endometrium	71.2685	70	I	Ib	Hi-C, RNA-seq, 4C-seq
T102	Tumor	Endometrium	54.29	70	I	Ib	ERα ChIP-seq, H3K27ac ChIP-seq
T119	Tumor	Endometrium	58.5	75	II	Ib	ERα ChIP-seq, H3K27ac ChIP-seq
T33	Tumor	Endometrium	58.21	70	II	Ib	ERα ChIP-seq, H3K27ac ChIP-seq
T5	Tumor	Endometrium	74.97	70	I	Ic	ERα ChIP-seq, H3K27ac ChIP-seq
T55	Tumor	Endometrium	60.33	70	I	Ic	ERα ChIP-seq, H3K27ac ChIP-seq
