## Supplementary Table 2 for "Enhancer plasticity in endometrial tumorigenesis demarcates non-coding somatic mutations and 3D-genome alterations boosting the oncogenic driver ESR1"

### Sheet: Sheet1
Factor	Accession_number
ESR1, Estradiol	ENCSR000BIY
ESR1, DMSO	ENCSR000BIZ
NR3C1, Ethanol	ENCSR000BLB
NR3C1, Dexamethasone	ENCSR000BJC
USF1	ENCSR000BSX
SRF	ENCSR000BTD
EP300	ENCSR000BUE
TEAD4	ENCSR000BSW
TCF12	ENCSR000BUV
FOXM1	ENCSR000BUS
CREB1	ENCSR000BUR
ZBTB7A	ENCSR000BSZ
NFIC	ENCSR000BUT
TAF1	ENCSR000BTO
CEBPB	ENCSR000BTT
REST	ENCSR000BUU
RAD21	ENCSR000BTU
MAX	ENCSR000BTY
POLR2A	ENCSR000BKI
EGR1	ENCSR000BSQ
YY1	ENCSR000BSY
FOXA1	ENCSR000BKW
CTCF	ENCSR000BQE
