## Supplementary Table 3 for "Enhancer plasticity in endometrial tumorigenesis demarcates non-coding somatic mutations and 3D-genome alterations boosting the oncogenic driver ESR1"

### Sheet: Sheet1
Patient_ID	Tumor_purity	Age_at_met	Biopsy_site	Biopsy_location	preTreatments
P01	0.86	87	Thoracal wall	Right
P02	0.29	51	Lymph node	axilla right
P03a	0.8	68	Primary	endometrium	Cisplatin/Etoposide
P03b	0.42	69	Primary	endometrium
P04a	0.76	71	Peritoneum	omental cake	Carboplatin/Carboplatin/Megestrol/Paclitaxel/Paclitaxel
P04b	0.72	72	Peritoneum	omentum
P05	0.55	87	Abdominal wall	lower right adbomen
P06	0.49	68			Carboplatin/Carboplatin/Paclitaxel/Paclitaxel
P07	0.65	71	Abdomen	mass under right	Carboplatin/Carboplatin/Paclitaxel
P08	0.88	67	Peritoneum	left under in the abdomen	Carboplatin/Carboplatin/Doxorubicin/Exemestane/Paclitaxel
P09	0.68	58	Abdomen	Omental cake	Carboplatin/Paclitaxel
P10	0.72	54	Peritoneum	central/ventral lower abdomen	Carboplatin/Paclitaxel
P11	0.93	61	Lymph node	paraspinal/para-aortal left	Anastrozol/Carboplatin/Megestrol/Paclitaxel
P12	0.52	76	Liver	Segment 5
P13	0.79	60	abdominal wall	paramedial
P14	0.86	87	Lung	left upper lobe
P15	0.86	67	Liver	liver
P16	0.9	54	Vagina	Vagina top	Carboplatin/Carboplatin/Medroxyprogesteron/Paclitaxel/Paclitaxel
P17	0.48	58	Lung	right upper lobe
P18	0.26	66	Vagina	Subepithelial
P19	0.51	63	Peritoneum	omental cake left
P20	0.34	71	Liver	segment 4	Carboplatin/Paclitaxel
P21	0.26	65	Lymph node	axiila right side	Carboplatin/Doxorubicin/Paclitaxel
P22	0.46	65	Lymph node	left supraclavicular
P23	0.48	57	Lung	pleural lesion
P24	0.98	55	Liver	ventral in liver	Carboplatin/Paclitaxel
